# Age distinguishes selection from causation in cancer genomes

**DOI:** 10.1101/2025.10.06.680730

**Authors:** David Cheek, Martin Blohmer, Martin Nowak, Tibor Antal, Kamila Naxerova

## Abstract

Cancer genome sequencing efforts have revealed hundreds of genes under positive selection, many of which are now being developed as therapeutic targets. However, positively selected mutations also populate our aging tissues in the absence of cancer. For most mutations, it is currently unknown whether they are recurrently found in cancer genomes because they cause cancer or because they expand during normal tissue evolution and are passively inherited. Here, we develop a mathematical and statistical framework that distinguishes these two factors. We discover – across thousands of cancer and normal tissue genomes – that mutations that most strongly increase cancer risk are enriched in younger patients’ cancers, whereas mutations that are positively selected in normal tissue without causing cancer are enriched in older patients. Focusing on a particularly data-rich cancer type, acute myeloid leukemia, we show that genetic differences between young- and adult-onset cancers can largely be explained by the cumulative effects of normal tissue evolution, contradicting the long-standing notion that childhood cancers require a distinct set of causal mutations. Our framework establishes patient age as a powerful resource for clarifying whether positively selected mutations in cancer genomes are truly disease-promoting.
