## Supplementary Table 1 for "Age distinguishes selection from causation in cancer genomes"

### Sheet: Sheet 1 - Table S1
Table S1
cancer_type	n_samples	Gene	n_samp_mut	frac_samp_mut	n_mut	mut_norm	age_diff	age_diff_l	age_diff_h	age_diff_p
BLCA	452	ARID1A	99	0.219027	126	5.40039	0.293255	-1.44944	2.03595	0.597
BLCA	452	ASXL2	31	0.0685841	38	3.72005	1.11364	-2.05575	4.28303	0.714
BLCA	452	ATM	40	0.0884956	46	1.44564	-2.22503	-5.106	0.65593	0.124
BLCA	452	CDKN1A	42	0.0929204	55	29.816	-2.18827	-4.82333	0.446785	0.149
BLCA	452	CDKN2A	20	0.0442478	25	14.997	-0.693729	-4.6005	3.21304	0.388
BLCA	452	CREBBP	48	0.106195	50	2.08026	-1.09373	-3.85721	1.66975	0.251
BLCA	452	CTNNB1	16	0.0353982	17	1.81269	-0.157258	-4.89438	4.57986	0.458
BLCA	452	CUL1	18	0.039823	18	2.25361	-0.333729	-4.93745	4.26999	0.47
BLCA	452	DIAPH2	20	0.0442478	21	1.66465	-1.09563	-5.35803	3.16676	0.302
BLCA	452	ELF3	49	0.108407	72	17.7078	1.33294	-0.970675	3.63655	0.75
BLCA	452	EP300	67	0.14823	84	3.17652	-2.5123	-4.64539	-0.379208	0.045
BLCA	452	ERBB2	53	0.117257	62	5.03294	1.63401	-0.848084	4.11611	0.867
BLCA	452	ERBB3	46	0.10177	54	8.85237	0.129234	-2.53007	2.78854	0.538
BLCA	452	ERCC2	40	0.0884956	40	4.71156	3.01627	-0.0729558	6.1055	0.973
BLCA	452	FAT1	46	0.10177	59	1.32643	-2.53712	-5.08143	0.00719234	0.074
BLCA	452	FBXW7	33	0.0730088	39	5.44383	4.23037	1.10184	7.35891	0.99
BLCA	452	FGFR3	65	0.143805	70	8.05938	-2.27659	-4.61281	0.0596383	0.054
BLCA	452	FOXA1	12	0.0265487	12	2.46801	1.16627	-4.47163	6.80417	0.653
BLCA	452	FOXQ1	14	0.0309735	14	3.92151	-1.11944	-6.33927	4.10039	0.327
BLCA	452	GNA13	13	0.0287611	13	3.30887	-0.179883	-5.59668	5.23692	0.467
BLCA	452	HRAS	24	0.0530973	24	11.4104	-5.29206	-9.27934	-1.30479	0.009
BLCA	452	KANSL1	17	0.0376106	17	1.58323	-1.33373	-6.07085	3.40339	0.288
BLCA	452	KDM6A	92	0.20354	102	6.35581	0.401565	-1.53467	2.33781	0.65
BLCA	452	KLF5	25	0.0553097	25	6.58889	1.82627	-2.0805	5.73304	0.827
BLCA	452	KMT2C	87	0.192478	115	2.15589	-0.759816	-2.58367	1.06404	0.234
BLCA	452	KMT2D	117	0.25885	150	2.51446	0.406271	-1.19147	2.00401	0.66
BLCA	452	KRAS	18	0.039823	18	8.38248	3.05516	-1.54856	7.65888	0.873
BLCA	452	NFE2L2	26	0.0575221	28	17.029	1.05913	-2.63258	4.75084	0.737
BLCA	452	NRAS	8	0.0176991	8	3.51089	-5.33373	-12.2383	1.57087	0.088
BLCA	452	PIK3CA	96	0.212389	104	8.99643	-0.468344	-2.38593	1.44924	0.333
BLCA	452	PSIP1	15	0.0331858	16	4.24408	7.10377	2.22093	11.9866	0.997
BLCA	452	PTEN	14	0.0309735	15	3.09593	-0.533729	-5.57664	4.50918	0.412
BLCA	452	RB1	62	0.137168	70	6.46245	2.56627	0.230047	4.9025	0.971
BLCA	452	RBM10	17	0.0376106	17	2.05042	-0.392552	-5.12967	4.34457	0.462
BLCA	452	RHOA	15	0.0331858	16	14.6609	1.41627	-3.46657	6.29911	0.715
BLCA	452	RHOB	29	0.0641593	33	13.9678	5.09051	1.68972	8.4913	0.995
BLCA	452	RXRA	24	0.0530973	24	5.40282	4.20794	0.220663	8.19521	0.985
BLCA	452	SF1	14	0.0309735	19	2.73602	-7.59689	-12.0779	-3.11589	0.005
BLCA	452	SF3B1	23	0.050885	23	1.53349	3.97062	-0.102356	8.04359	0.97
BLCA	452	SPTAN1	42	0.0929204	65	2.95133	-2.04142	-4.46566	0.382822	0.245
BLCA	452	STAG2	59	0.130531	67	5.12523	-0.423281	-2.81114	1.96457	0.381
BLCA	452	TP53	191	0.422566	219	66.4736	0.506454	-0.817131	1.83004	0.755
BLCA	452	TSC1	30	0.0663717	31	6.59738	-1.91437	-5.42305	1.59431	0.173
BLCA	452	TXNIP	18	0.039823	22	6.43316	4.66627	0.501816	8.83073	0.97
BLCA	452	ZFP36L1	23	0.050885	25	6.64117	2.82627	-1.0805	6.73304	0.892
BRCA	1562	AKT1	38	0.0243278	38	8.05791	-4.38959	-8.80875	0.0295603	0.028
BRCA	1562	ARID1A	55	0.0352113	56	2.83396	-1.69692	-5.33857	1.94472	0.198
BRCA	1562	BRCA1	17	0.0108835	17	1.0939	-3.35554	-9.95971	3.24863	0.167
BRCA	1562	CASP8	15	0.00960307	16	5.69926	-2.11657	-8.92385	4.69072	0.287
BRCA	1562	CBFB	19	0.0121639	19	10.5724	1.39988	-4.8473	7.64706	0.677
BRCA	1562	CDH1	123	0.0787452	124	14.4063	3.94835	1.49766	6.39904	0.999
BRCA	1562	CDKN1B	8	0.00512164	8	4.34188	-3.05407	-12.6794	6.5713	0.284
BRCA	1562	CHD4	29	0.0185659	30	1.81826	-0.879067	-5.85184	4.09371	0.345
BRCA	1562	CTCF	25	0.0160051	26	3.83287	-0.332913	-5.67409	5.00826	0.47
BRCA	1562	ERBB2	47	0.0300896	55	5.02578	-1.5427	-5.21723	2.13183	0.261
BRCA	1562	FBXW7	16	0.0102433	16	2.532	-0.929067	-7.73635	5.87822	0.376
BRCA	1562	FOXA1	37	0.0236876	40	8.61441	10.0459	5.7385	14.3534	1
BRCA	1562	GATA3	124	0.0793854	132	30.441	-4.63361	-7.00927	-2.25796	0.001
BRCA	1562	GPS2	12	0.00768246	12	3.93887	-8.92907	-16.7888	-1.06934	0.016
BRCA	1562	KMT2C	123	0.0787452	137	3.05507	2.70415	0.372004	5.03629	0.972
BRCA	1562	KRAS	6	0.00384123	6	7.84586	11.8209	0.706979	22.9349	0.975
BRCA	1562	MAP2K4	44	0.028169	45	11.1229	-1.46796	-5.52946	2.59355	0.249
BRCA	1562	MAP3K1	100	0.0640205	141	9.72132	4.05498	1.75596	6.35399	0.997
BRCA	1562	NCOR1	51	0.0326504	52	2.33787	2.70555	-1.07326	6.48435	0.916
BRCA	1562	NF1	38	0.0243278	43	9.00189	-1.43488	-5.5896	2.71984	0.263
BRCA	1562	PIK3CA	351	0.224712	380	38.422	0.71567	-0.691604	2.12294	0.807
BRCA	1562	PIK3R1	24	0.0153649	26	7.01512	4.24401	-1.09716	9.58518	0.919
BRCA	1562	PTEN	62	0.0396927	68	16.7275	3.27358	-0.0319773	6.57914	0.969
BRCA	1562	PTPRD	26	0.0166453	26	2.04569	7.12863	1.78745	12.4698	0.995
BRCA	1562	RB1	33	0.0211268	37	4.17207	-2.50339	-6.98177	1.97499	0.16
BRCA	1562	RUNX1	36	0.0230474	38	10.7026	1.55778	-2.86138	5.97693	0.779
BRCA	1562	SF3B1	29	0.0185659	29	2.43692	2.0968	-2.96088	7.15447	0.802
BRCA	1562	TBX3	32	0.0204866	33	4.67517	5.60881	0.867166	10.3505	0.989
BRCA	1562	TP53	482	0.308579	494	173.048	-2.95844	-4.19556	-1.72132	0
CESC	305	AKT1	6	0.0196721	6	2.73633	3.19668	-7.73752	14.1309	0.713
CESC	305	ARID1A	11	0.0360656	12	1.59035	4.94668	-2.7867	12.6801	0.885
CESC	305	CASP8	12	0.0393443	13	15.8016	-4.25203	-11.6823	3.17824	0.119
CESC	305	EP300	32	0.104918	39	3.63334	5.46591	1.17187	9.75996	0.978
CESC	305	ERBB2	10	0.0327869	13	2.86281	-2.17511	-9.60539	5.25516	0.335
CESC	305	ERBB3	12	0.0393443	13	3.24602	2.36335	-5.06692	9.79363	0.748
CESC	305	FAT1	20	0.0655738	27	1.57746	-5.26628	-10.4248	-0.107795	0.057
CESC	305	FBXW7	33	0.108197	34	12.2256	-0.401356	-4.99945	4.19674	0.427
CESC	305	HLA-B	7	0.0229508	7	4.83444	-0.63665	-10.7601	9.48683	0.463
CESC	305	KLF5	6	0.0196721	7	3.83167	2.64906	-7.47442	12.7725	0.688
CESC	305	KMT2C	51	0.167213	63	2.94746	-1.74776	-5.12932	1.6338	0.148
CESC	305	KMT2D	37	0.121311	57	2.6539	0.205456	-3.34884	3.75975	0.52
CESC	305	KRAS	16	0.052459	16	18.5704	-1.26165	-7.95996	5.43666	0.359
CESC	305	LATS1	7	0.0229508	8	1.74559	-2.63665	-12.1067	6.83336	0.306
CESC	305	MAP3K1	5	0.0163934	5	0.724927	1.36335	-10.614	13.3407	0.573
CESC	305	MAPK1	12	0.0393443	12	8.99595	1.86335	-5.87004	9.59674	0.671
CESC	305	NFE2L2	12	0.0393443	12	18.5377	-2.88665	-10.62	4.84674	0.219
CESC	305	NOTCH1	17	0.0557377	17	1.45899	8.12806	1.6295	14.6266	0.991
CESC	305	PIK3CA	83	0.272131	95	20.8187	2.19493	-0.562113	4.95197	0.94
CESC	305	POLRMT	8	0.0262295	8	1.42559	-3.13665	-12.6067	6.33336	0.237
CESC	305	PTEN	17	0.0557377	21	11.9455	7.88716	2.0393	13.735	0.98
CESC	305	RB1	11	0.0360656	14	3.30579	3.57764	-3.58262	10.7379	0.817
CESC	305	SMAD4	10	0.0327869	11	5.28007	1.63608	-6.44088	9.71303	0.665
CESC	305	STK11	12	0.0393443	16	10.1089	1.42585	-5.27246	8.12416	0.66
CESC	305	TGFBR2	3	0.00983607	3	1.47968	-14.3033	-29.7649	1.15825	0.022
CESC	305	TP53	18	0.0590164	19	14.5731	8.73177	2.58429	14.8793	0.995
CHOL	507	ARID1A	43	0.0848126	43	8.54797	0.4878	-2.79384	3.76944	0.647
CHOL	507	BAP1	21	0.0414201	22	13.7654	-1.88958	-6.4705	2.69135	0.216
CHOL	507	EPHA2	15	0.0295858	15	6.58258	0.216482	-5.32848	5.76144	0.541
CHOL	507	IDH1	29	0.0571992	32	30.9937	-0.773101	-4.57416	3.02796	0.369
CHOL	507	PBRM1	16	0.0315582	16	4.26271	-0.741851	-6.11113	4.62742	0.396
COADREAD	2040	ACVR2A	96	0.0470588	105	7.07944	0.0651428	-2.38649	2.51677	0.554
COADREAD	2040	AMER1	141	0.0691176	144	4.89291	1.79325	-0.300619	3.88711	0.955
COADREAD	2040	APC	1239	0.607353	1706	16.1796	-0.598559	-1.21138	0.0142589	0.104
COADREAD	2040	ARID1A	113	0.0553922	121	1.78795	-0.420333	-2.7043	1.86363	0.369
COADREAD	2040	BRAF	190	0.0931373	200	7.00902	2.88121	1.10403	4.65838	0.999
COADREAD	2040	CTNNB1	84	0.0411765	90	3.13099	-0.259476	-2.90735	2.3884	0.467
COADREAD	2040	FBXW7	229	0.112255	259	11.1031	0.162262	-1.39987	1.72439	0.568
COADREAD	2040	GNAS	77	0.0377451	84	11.684	-0.952191	-3.69292	1.78854	0.267
COADREAD	2040	KRAS	633	0.310294	646	91.9502	-0.819381	-1.81031	0.171552	0.072
COADREAD	2040	NRAS	98	0.0480392	98	14.4273	-0.449469	-2.98706	2.08813	0.355
COADREAD	2040	PCBP1	65	0.0318627	65	5.06923	1.62147	-1.49391	4.73685	0.844
COADREAD	2040	PIK3CA	347	0.170098	382	10.2891	-0.258248	-1.54527	1.02878	0.371
COADREAD	2040	PTEN	87	0.0426471	99	6.85099	-1.32799	-3.85275	1.19677	0.16
COADREAD	2040	SMAD2	57	0.0279412	65	3.81004	2.06855	-1.04683	5.18393	0.884
COADREAD	2040	SMAD4	214	0.104902	228	13.627	-1.57564	-3.24034	0.0890548	0.048
COADREAD	2040	SOX9	167	0.0818627	182	9.6539	0.547187	-1.31564	2.41001	0.708
COADREAD	2040	TCF7L2	137	0.0671569	142	7.66069	-2.12568	-4.23422	-0.0171388	0.029
COADREAD	2040	TGIF1	65	0.0318627	73	7.78417	1.04754	-1.89229	3.98737	0.757
COADREAD	2040	TP53	1034	0.506863	1072	100.777	-1.48255	-2.25333	-0.711759	0.001
COADREAD	2040	ZFP36L2	108	0.0529412	117	6.55927	1.17181	-1.15082	3.49445	0.829
ESSC	908	AJUBA	18	0.0198238	19	4.39706	3.19192	-0.517006	6.90085	0.947
ESSC	908	CDKN2A	49	0.0539648	49	47.5618	0.528119	-1.78299	2.83923	0.666
ESSC	908	CREBBP	36	0.0396476	36	2.1265	1.17438	-1.52113	3.86988	0.791
ESSC	908	CUL3	14	0.0154185	14	2.48411	0.936282	-3.384	5.25656	0.67
ESSC	908	EP300	69	0.0759912	75	4.13209	-0.25229	-2.12144	1.61686	0.391
ESSC	908	FAT1	103	0.113436	114	3.61519	0.569114	-0.948295	2.08652	0.752
ESSC	908	FBXW7	49	0.0539648	51	10.3286	1.64497	-0.620481	3.91041	0.899
ESSC	908	KDM6A	27	0.0297357	27	2.61687	-0.49229	-3.60416	2.61958	0.377
ESSC	908	KMT2D	118	0.129956	128	3.04073	0.335835	-1.09664	1.76831	0.661
ESSC	908	NFE2L2	64	0.0704846	69	62.3688	-1.60823	-3.55669	0.340224	0.058
ESSC	908	NOTCH1	136	0.14978	143	7.22268	1.04617	-0.309549	2.40189	0.925
ESSC	908	NOTCH3	47	0.0517621	47	2.73971	-1.36463	-3.7243	0.995037	0.131
ESSC	908	PIK3CA	87	0.095815	90	11.4644	3.0966	1.38973	4.80346	1
ESSC	908	PLXNB2	10	0.0110132	10	1.42441	4.60771	-0.503653	9.71907	0.961
ESSC	908	PTCH1	26	0.0286344	27	3.07757	1.84104	-1.27083	4.95292	0.878
ESSC	908	RB1	23	0.0253304	24	3.49104	-4.90896	-8.20937	-1.60854	0.002
ESSC	908	TP53	615	0.677313	695	305.738	-0.098045	-0.720583	0.524493	0.346
ESSC	908	ZFP36L2	13	0.0143172	15	3.77993	4.24104	0.0671618	8.41493	0.97
ESSC	908	ZNF750	21	0.0231278	22	3.79037	-2.21956	-5.66658	1.22745	0.126
GBM	775	ATRX	42	0.0541935	45	4.38078	-13.6978	-18.6806	-8.715	0
GBM	775	BRAF	21	0.0270968	21	6.66504	-21.417	-28.7028	-14.1311	0
GBM	775	EGFR	134	0.172903	167	102.448	0.752388	-1.84897	3.35375	0.647
GBM	775	GABRA6	16	0.0206452	16	8.70099	5.4223	-2.92272	13.7673	0.849
GBM	775	IDH1	41	0.0529032	41	22.9568	-19.139	-24.3583	-13.9198	0
GBM	775	KEL	18	0.0232258	18	6.34018	0.908409	-6.9601	8.77691	0.563
GBM	775	LZTR1	15	0.0193548	15	4.14449	7.8573	-0.760997	16.4756	0.924
GBM	775	NF1	59	0.076129	76	33.6765	-4.34744	-8.18722	-0.507659	0.075
GBM	775	PDGFRA	18	0.0232258	19	4.26363	-10.5974	-18.2564	-2.93844	0.017
GBM	775	PIK3CA	52	0.0670968	55	12.7675	-10.6554	-15.1647	-6.14619	0
GBM	775	PIK3R1	34	0.043871	34	18.5894	-9.22623	-14.9557	-3.49674	0.004
GBM	775	PTEN	143	0.184516	147	84.5496	1.22315	-1.54696	3.99325	0.754
GBM	775	RB1	30	0.0387097	31	8.00405	0.290846	-5.70864	6.29033	0.511
GBM	775	SPTA1	42	0.0541935	44	4.80099	4.70639	-0.332491	9.74527	0.935
GBM	775	STAG2	14	0.0180645	14	2.56355	-3.57413	-12.4945	5.34623	0.241
GBM	775	TCF12	4	0.00516129	5	2.26479	-27.1427	-42.063	-12.2224	0.008
GBM	775	TP53	220	0.283871	243	200.681	-10.4549	-12.6191	-8.29078	0
HNSC	902	AJUBA	19	0.0210643	19	3.56012	6.0471	0.193483	11.9007	0.988
HNSC	902	ARID2	34	0.037694	34	2.65409	-5.61699	-9.99387	-1.2401	0.004
HNSC	902	CASP8	93	0.103104	98	39.106	0.380613	-2.20006	2.96129	0.588
HNSC	902	CDKN2A	90	0.0997783	94	63.1089	1.37801	-1.25684	4.01285	0.864
HNSC	902	CUL3	15	0.0166297	15	2.20967	6.34184	-0.245772	12.9294	0.976
HNSC	902	CYLD	24	0.0266075	25	2.49034	-4.41816	-9.52172	0.685391	0.045
HNSC	902	EP300	45	0.0498891	45	1.89185	0.230727	-3.57445	4.0359	0.545
HNSC	902	EPHA2	26	0.0288248	33	3.36699	-2.81574	-7.25838	1.6269	0.146
HNSC	902	FAT1	148	0.16408	183	4.00232	2.52654	0.635473	4.4176	0.982
HNSC	902	FBXW7	38	0.0421286	40	6.11116	4.86684	0.831162	8.90251	0.987
HNSC	902	FGFR3	15	0.0166297	17	1.92491	-1.82287	-8.01105	4.36531	0.287
HNSC	902	FLNA	22	0.0243902	22	1.06527	-0.649071	-6.08922	4.79108	0.421
HNSC	902	HLA-A	24	0.0266075	28	7.86034	-4.95102	-9.77365	-0.128385	0.045
HNSC	902	HLA-B	22	0.0243902	23	28.5551	2.68097	-2.63968	8.00162	0.836
HNSC	902	HRAS	52	0.0576497	55	26.4511	-0.876344	-4.3188	2.56611	0.342
HNSC	902	HUWE1	62	0.0687361	65	1.69177	0.726453	-2.44065	3.89356	0.665
HNSC	902	KDM6A	23	0.0254989	32	4.21737	-0.714412	-5.22586	3.79704	0.401
HNSC	902	KEAP1	26	0.0288248	31	5.26328	1.55474	-3.02882	6.1383	0.72
HNSC	902	KMT2D	81	0.0898004	90	1.63349	-2.76927	-5.46186	-0.0766837	0.047
HNSC	902	MAPK1	13	0.0144124	13	3.7473	-4.28893	-11.3649	2.78707	0.14
HNSC	902	MYH9	27	0.0299335	29	15.8553	0.286665	-4.45217	5.0255	0.569
HNSC	902	NFE2L2	40	0.0443459	41	28.9573	3.23452	-0.751699	7.22074	0.938
HNSC	902	NOTCH1	112	0.124169	124	4.82622	1.45797	-0.837203	3.75314	0.865
HNSC	902	NSD1	54	0.059867	59	2.25807	-1.05816	-4.38209	2.26577	0.244
HNSC	902	PIK3CA	107	0.118625	109	10.1327	-0.443483	-2.89091	2.00394	0.357
HNSC	902	PTEN	19	0.0210643	22	5.20212	2.26002	-3.18013	7.70017	0.749
HNSC	902	RAC1	16	0.0177384	16	6.89634	11.3168	4.93831	17.6954	1
HNSC	902	RASA1	18	0.0199557	18	1.74383	0.441838	-5.57209	6.45576	0.571
HNSC	902	RB1	10	0.0110865	10	1.37704	4.64184	-3.42566	12.7093	0.874
HNSC	902	RHOA	11	0.0121951	11	12.0496	-1.96725	-9.65943	5.72493	0.296
HNSC	902	TGFBR2	23	0.0254989	24	3.8523	5.77517	0.566462	10.9839	0.985
HNSC	902	TP53	401	0.444568	463	151.762	-1.68235	-2.8765	-0.488204	0.009
HNSC	902	ZNF750	8	0.00886918	8	1.1359	-7.80816	-16.8276	1.21129	0.033
KIRC	1026	ATM	28	0.0272904	34	75.6343	2.66247	-1.25547	6.5804	0.88
KIRC	1026	BAP1	109	0.106238	112	37.7994	-1.74026	-3.90786	0.427334	0.076
KIRC	1026	KDM5C	75	0.0730994	84	15.2177	4.91807	2.41884	7.4173	1
KIRC	1026	KIF1A	10	0.00974659	10	1.73287	3.61188	-3.60322	10.827	0.824
KIRC	1026	MTOR	81	0.0789474	86	29.1088	0.343043	-2.12722	2.8133	0.638
KIRC	1026	PBRM1	309	0.30117	316	48.8991	0.603905	-0.700341	1.90815	0.808
KIRC	1026	PIK3CA	18	0.0175439	18	4.39104	1.74744	-3.63267	7.12755	0.722
KIRC	1026	PTEN	32	0.0311891	36	22.9684	-1.89145	-5.69941	1.9165	0.186
KIRC	1026	SETD2	139	0.135478	153	64.0432	2.27685	0.418283	4.13541	0.977
KIRC	1026	TP53	30	0.0292398	32	28.1758	-1.99562	-6.03371	2.04247	0.176
KIRC	1026	VHL	504	0.491228	530	611.618	-0.918309	-1.93644	0.0998224	0.08
KIRP	311	BAP1	9	0.0289389	9	5.53807	-1.1793	-8.70128	6.34269	0.374
KIRP	311	CUL3	7	0.022508	7	4.47282	-1.3539	-9.88154	7.17374	0.4
KIRP	311	KDM6A	6	0.0192926	7	2.59465	2.36039	-6.16725	10.888	0.675
KIRP	311	KRAS	6	0.0192926	6	14.1852	-2.90152	-12.1116	6.30857	0.291
KIRP	311	MET	29	0.0932476	31	10.0109	-0.16496	-4.22572	3.8958	0.479
KIRP	311	NF2	6	0.0192926	8	7.36392	9.55681	1.57924	17.5344	0.963
KIRP	311	PIK3CA	4	0.0128617	5	2.10103	2.33181	-7.75645	12.4201	0.632
KIRP	311	SETD2	10	0.0321543	11	8.36073	-2.25	-9.05509	4.55508	0.276
KIRP	311	SMARCB1	3	0.0096463	3	3.41164	-3.40152	-16.4231	9.6201	0.3
LAML	939	ASXL1	13	0.0138445	13	7.65169	-5.3657	-16.3928	5.66138	0.235
LAML	939	CEBPA	28	0.029819	33	83.4291	-19.1676	-26.1151	-12.22	0.001
LAML	939	DNMT3A	51	0.0543131	56	73.6609	11.7469	6.39039	17.1035	0.999
LAML	939	EZH2	18	0.0191693	22	28.6888	-11.1442	-19.6354	-2.65305	0.035
LAML	939	FLT3	129	0.13738	137	125.093	0.876334	-2.60021	4.35287	0.624
LAML	939	IDH1	31	0.0330138	31	67.7972	-0.643615	-7.80906	6.52183	0.468
LAML	939	IDH2	24	0.0255591	24	48.0852	3.29456	-4.83823	11.4273	0.719
LAML	939	KIT	75	0.0798722	83	77.1049	-23.8866	-28.3088	-19.4644	0
LAML	939	KRAS	36	0.0383387	36	172.878	-24.9332	-31.5888	-18.2776	0
LAML	939	NPM1	90	0.0958466	94	289.204	0.506543	-3.65738	4.67046	0.572
LAML	939	PHF6	11	0.0117146	11	30.719	-3.74332	-15.7264	8.23979	0.3
LAML	939	PTPN11	43	0.0457934	45	88.5951	-24.2901	-30.2532	-18.327	0
LAML	939	RAD21	14	0.0149095	14	20.1052	-21.6102	-32.2382	-10.9822	0
LAML	939	RUNX1	29	0.0308839	33	76.7976	9.53456	2.587	16.4821	0.961
LAML	939	SF3B1	8	0.0085197	8	5.56388	-10.1638	-24.2071	3.87959	0.134
LAML	939	SMC1A	27	0.028754	27	19.8585	-3.21804	-10.8901	4.45402	0.257
LAML	939	SMC3	18	0.0191693	18	13.4129	-11.0699	-20.4501	-1.6897	0.041
LAML	939	TET2	42	0.0447284	56	43.5901	-3.34931	-8.70586	2.00724	0.202
LAML	939	TP53	30	0.0319489	36	117.418	3.72984	-2.92574	10.3854	0.775
LAML	939	U2AF1	10	0.0106496	10	54.0243	-10.0518	-22.6174	2.51381	0.096
LAML	939	WT1	80	0.085197	90	285.787	-20.4727	-24.7249	-16.2204	0
LGG	591	ARID1A	9	0.0152284	9	2.7775	-8.50281	-17.4465	0.440885	0.031
LGG	591	ARID2	9	0.0152284	10	2.84544	0.374963	-8.11064	8.86056	0.538
LGG	591	ATRX	98	0.165821	108	23.4703	-9.42994	-12.0376	-6.8223	0
LGG	591	CIC	74	0.125212	82	26.6244	-3.83479	-6.81967	-0.849915	0.01
LGG	591	EGFR	35	0.0592217	42	57.9041	10.8702	6.71623	15.0242	1
LGG	591	FUBP1	20	0.0338409	20	16.7239	-2.62504	-8.63135	3.38128	0.205
LGG	591	IDH1	434	0.734349	434	546.342	-5.88598	-7.22834	-4.54363	0
LGG	591	IDH2	16	0.0270728	16	18.452	-9.16254	-15.8751	-2.45	0.007
LGG	591	MAX	2	0.00338409	2	10.0466	-2.22504	-21.184	16.7339	0.407
LGG	591	NF1	26	0.0439932	31	5.88646	-5.07342	-9.90318	-0.243665	0.028
LGG	591	NIPBL	10	0.0169205	11	2.12997	-9.54322	-17.6347	-1.4517	0.019
LGG	591	NOTCH1	24	0.0406091	26	5.31417	0.736502	-4.53458	6.00759	0.619
LGG	591	NRAS	6	0.0101523	6	16.4976	-5.3917	-16.3421	5.55871	0.176
LGG	591	PIK3CA	32	0.0541455	33	17.2227	-1.34322	-6.02528	3.33884	0.316
LGG	591	PIK3R1	9	0.0152284	9	13.5215	-6.76281	-15.7065	2.18089	0.075
LGG	591	PLCG1	3	0.00507614	3	1.214	12.275	-3.20654	27.7565	0.933
LGG	591	PTEN	22	0.037225	22	29.7419	6.59315	0.865191	12.3211	0.991
LGG	591	PTPN11	10	0.0169205	10	24.1863	-10.065	-18.5506	-1.57944	0.012
LGG	591	SETD2	8	0.0135364	9	7.95569	13.8305	4.88682	22.7742	0.995
LGG	591	SMARCA4	19	0.0321489	20	6.53029	-4.07504	-10.0813	1.93128	0.101
LGG	591	TCF12	5	0.00846024	5	5.09185	-4.32504	-16.3194	7.66932	0.243
LGG	591	TP53	239	0.404399	275	505.984	-8.8714	-10.5325	-7.21031	0
LGG	591	ZBTB20	15	0.0253807	16	14.8371	-0.912537	-7.62508	5.8	0.401
LGG	591	ZCCHC12	6	0.0101523	6	9.07435	2.77496	-8.17545	13.7254	0.689
LIHC	1164	ACVR2A	20	0.0171821	20	5.18017	3.32041	-2.38938	9.03021	0.869
LIHC	1164	ALB	50	0.0429553	54	13.244	4.48153	1.00476	7.95829	0.986
LIHC	1164	APOB	88	0.0756014	93	10.7821	2.37579	-0.275163	5.02674	0.945
LIHC	1164	ARID1A	72	0.0618557	78	3.51542	0.626825	-2.26713	3.52078	0.651
LIHC	1164	ARID2	54	0.0463918	62	4.24218	5.16074	1.91561	8.40587	0.998
LIHC	1164	AXIN1	61	0.0524055	64	6.88758	-2.06709	-5.26121	1.12704	0.11
LIHC	1164	BAP1	14	0.0120275	16	2.40086	-0.254586	-6.63792	6.12875	0.49
LIHC	1164	BRD7	20	0.0171821	20	2.81816	-7.92959	-13.6394	-2.21979	0.004
LIHC	1164	CDKN1A	11	0.00945017	12	6.90428	4.12041	-3.24995	11.4908	0.835
LIHC	1164	CDKN2A	18	0.0154639	19	11.9784	0.344099	-5.51393	6.20213	0.558
LIHC	1164	CREB3L3	3	0.00257732	3	0.762011	3.53708	-11.2015	18.2757	0.676
LIHC	1164	CTNNB1	246	0.21134	260	29.696	5.20503	3.61533	6.79473	1
LIHC	1164	DHX9	25	0.0214777	27	1.93051	2.3519	-2.56286	7.26665	0.832
LIHC	1164	EEF1A1	14	0.0120275	18	4.16348	4.98153	-1.03693	11	0.911
LIHC	1164	GNAS	14	0.0120275	14	4.14006	-0.9153	-7.73915	5.90855	0.37
LIHC	1164	HIST1H1E	7	0.00601375	9	3.58492	-1.2407	-9.75085	7.26946	0.393
LIHC	1164	IDH1	8	0.00687285	8	1.90044	5.12041	-3.90582	14.1466	0.875
LIHC	1164	IL6ST	12	0.0103093	13	1.53202	2.17811	-4.90322	9.25944	0.703
LIHC	1164	KEAP1	38	0.032646	40	6.16924	-0.629586	-4.66831	3.40914	0.378
LIHC	1164	KRAS	16	0.0137457	16	7.41852	-6.81709	-13.2004	-0.433754	0.025
LIHC	1164	LZTR1	12	0.0103093	13	1.45878	6.33195	-0.749377	13.4133	0.959
LIHC	1164	NFE2L2	35	0.0300687	36	24.0677	5.81486	1.55794	10.0718	0.998
LIHC	1164	NRAS	8	0.00687285	8	4.15095	-3.25459	-12.2808	5.77165	0.238
LIHC	1164	NUP133	20	0.0171821	21	1.81776	3.63232	-1.93996	9.20459	0.889
LIHC	1164	PIK3CA	21	0.0180412	21	2.01351	6.20375	0.631472	11.776	0.986
LIHC	1164	RB1	28	0.024055	29	3.01851	-2.23303	-6.97544	2.50938	0.173
LIHC	1164	RPS6KA3	33	0.0283505	34	4.30772	0.341003	-4.03919	4.7212	0.541
LIHC	1164	SMARCA4	27	0.0231959	27	1.46052	0.833377	-4.08138	5.74814	0.622
LIHC	1164	TP53	293	0.251718	303	94.9849	-2.2649	-3.73849	-0.791305	0.004
LIHC	1164	TSC2	29	0.0249141	29	1.85066	-2.99165	-7.73406	1.75075	0.131
LIHC	1164	XPO1	11	0.00945017	11	1.06269	0.234051	-7.46392	7.93202	0.509
LUAD	1029	ARID1A	47	0.0456754	52	1.09774	0.405284	-2.36374	3.17431	0.578
LUAD	1029	ATM	54	0.0524781	61	0.86453	-3.85544	-6.41226	-1.29861	0.01
LUAD	1029	BRAF	61	0.0592809	66	3.66108	0.0573814	-2.4008	2.51556	0.501
LUAD	1029	CDKN2A	21	0.0204082	23	7.13004	-1.54539	-5.70781	2.61704	0.251
LUAD	1029	CTNNB1	33	0.03207	35	1.90104	-0.663398	-4.03802	2.71123	0.363
LUAD	1029	EGFR	116	0.112731	131	5.04677	-1.0419	-2.78778	0.703977	0.187
LUAD	1029	KEAP1	125	0.121477	127	8.91968	-0.790507	-2.5636	0.982589	0.2
LUAD	1029	KRAS	248	0.241011	256	55.9337	0.744526	-0.505843	1.9949	0.83
LUAD	1029	MET	28	0.0272109	30	2.64503	0.403745	-3.24109	4.04858	0.569
LUAD	1029	MGA	55	0.05345	60	1.01177	-1.10625	-3.68427	1.47176	0.216
LUAD	1029	NF1	60	0.058309	67	5.90995	-1.26894	-3.70873	1.17085	0.192
LUAD	1029	PIK3CA	39	0.0379009	41	1.81516	2.8035	-0.314612	5.92161	0.941
LUAD	1029	RB1	29	0.0281827	31	1.37798	-0.903029	-4.48863	2.68257	0.314
LUAD	1029	RBM10	48	0.0466472	52	2.61115	2.38605	-0.382973	5.15508	0.942
LUAD	1029	RIT1	14	0.0136054	14	2.78784	-3.30625	-8.64095	2.02844	0.113
LUAD	1029	SETD2	39	0.0379009	46	3.28402	-2.50191	-5.44582	0.442008	0.091
LUAD	1029	SMARCA4	69	0.0670554	77	2.04016	-0.87119	-3.14726	1.40488	0.262
LUAD	1029	STK11	89	0.0864917	101	9.99068	-2.30121	-4.28898	-0.313429	0.031
LUAD	1029	TP53	352	0.34208	374	55.7336	-1.13216	-2.16779	-0.0965426	0.023
LUAD	1029	U2AF1	10	0.00971817	10	1.88483	-6.50625	-12.8181	-0.194395	0.037
LUSC	646	ARHGAP35	27	0.0417957	30	1.30194	2.48486	-0.675844	5.64556	0.912
LUSC	646	ARID1A	33	0.0510836	36	1.16598	-2.40403	-5.28955	0.481487	0.069
LUSC	646	CDKN2A	52	0.0804954	52	24.7936	-0.585654	-2.987	1.81569	0.332
LUSC	646	CUL3	18	0.0278638	18	1.6341	-1.90403	-5.9839	2.17584	0.183
LUSC	646	EP300	33	0.0510836	34	0.856227	-2.09357	-5.06267	0.875531	0.104
LUSC	646	FAT1	65	0.100619	88	1.23914	-2.11363	-3.96034	-0.266916	0.066
LUSC	646	FBXW7	28	0.0433437	28	3.10973	-3.46752	-6.73908	-0.195961	0.026
LUSC	646	FGFR2	15	0.0232198	15	1.11803	-1.04847	-5.51759	3.42065	0.305
LUSC	646	HLA-A	9	0.0139319	10	1.91462	0.318193	-5.15502	5.7914	0.507
LUSC	646	HRAS	10	0.0154799	10	3.02308	1.31819	-4.15502	6.7914	0.673
LUSC	646	KDM6A	22	0.0340557	23	0.964004	-2.05137	-5.66085	1.55811	0.154
LUSC	646	KEAP1	62	0.0959752	65	6.70883	-1.67412	-3.82227	0.474042	0.068
LUSC	646	KLF5	13	0.0201238	13	2.34763	-1.95104	-6.75153	2.84945	0.227
LUSC	646	KMT2D	101	0.156347	122	1.46241	-0.0342665	-1.6033	1.53477	0.495
LUSC	646	NF1	52	0.0804954	55	1.27417	-1.07272	-3.40774	1.2623	0.179
LUSC	646	NFE2L2	89	0.137771	92	38.8317	-1.49702	-3.30323	0.309178	0.079
LUSC	646	NOTCH1	36	0.0557276	40	1.10113	-0.256807	-2.99438	2.48076	0.433
LUSC	646	PIK3CA	65	0.100619	70	4.36097	-0.653236	-2.72337	1.4169	0.282
LUSC	646	PTEN	52	0.0804954	56	8.53048	1.10391	-1.2102	3.41801	0.82
LUSC	646	RASA1	24	0.0371517	26	1.47981	1.47204	-1.92294	4.86702	0.778
LUSC	646	RB1	26	0.0402477	27	1.66937	-0.0706964	-3.40225	3.26086	0.489
LUSC	646	TP53	344	0.532508	367	76.9195	-0.536031	-1.44328	0.371213	0.11
OV	561	BRCA1	12	0.0213904	12	15.5601	0.49067	-6.0495	7.03084	0.551
OV	561	CDK12	18	0.0320856	18	2.72379	-2.23155	-7.57302	3.10992	0.212
OV	561	KRAS	6	0.0106952	6	7.16257	-2.676	-11.9227	6.5707	0.274
OV	561	NF1	27	0.0481283	28	11.8533	0.514479	-3.77016	4.79911	0.569
OV	561	NRAS	5	0.00891266	5	5.93739	-7.14266	-17.2715	2.98613	0.089
OV	561	RB1	13	0.0231729	13	3.15723	2.81118	-3.47269	9.09506	0.806
OV	561	TP53	425	0.757576	431	342.376	-0.333383	-1.44511	0.778339	0.227
OV	561	ZNF133	7	0.0124777	11	5.85581	2.02097	-4.8097	8.85165	0.631
PAAD	348	ARID1A	18	0.0517241	18	5.9235	-3.88543	-9.08081	1.30994	0.07
PAAD	348	CDKN2A	35	0.100575	36	180.982	1.97568	-1.70559	5.65694	0.866
PAAD	348	EEF2	4	0.0114943	4	3.75459	6.25345	-4.7499	17.2568	0.878
PAAD	348	GNAS	11	0.0316092	11	18.6231	1.59436	-5.04625	8.23498	0.671
PAAD	348	KDM6A	7	0.0201149	8	3.72585	1.62845	-6.15567	9.41258	0.617
PAAD	348	KRAS	252	0.724138	256	883.941	-0.691858	-2.10659	0.722876	0.065
PAAD	348	RNF43	19	0.0545977	19	18.6541	1.87188	-3.18551	6.92927	0.752
PAAD	348	SMAD4	57	0.163793	61	87.5106	1.6346	-1.20149	4.47069	0.887
PAAD	348	TGFBR2	12	0.0344828	12	13.053	4.25345	-2.10518	10.6121	0.927
PAAD	348	TP53	181	0.520115	183	412.734	-1.20146	-2.86141	0.458482	0.025
PAAD	348	U2AF1	3	0.00862069	3	8.02952	9.83679	-2.86733	22.5409	0.949
PRAD	1577	AKT1	11	0.00697527	12	3.95226	1.63397	-3.32614	6.59409	0.709
PRAD	1577	APC	34	0.0215599	35	2.06102	2.91254	0.00625648	5.81883	0.973
PRAD	1577	BRAF	11	0.00697527	11	2.27199	-0.388756	-5.56928	4.79176	0.428
PRAD	1577	CTNNB1	28	0.0177552	29	5.8749	2.60811	-0.584147	5.80037	0.944
PRAD	1577	FOXA1	84	0.0532657	87	30.8131	0.424201	-1.42195	2.27035	0.686
PRAD	1577	HRAS	10	0.00634115	10	8.33788	-0.216029	-5.64925	5.21719	0.48
PRAD	1577	IDH1	10	0.00634115	10	3.81734	-7.71603	-13.1492	-2.28281	0.003
PRAD	1577	KDM6A	22	0.0139505	23	2.65879	1.40571	-2.1782	4.98962	0.752
PRAD	1577	KMT2D	53	0.0336081	60	1.9452	3.6673	1.44598	5.88863	0.998
PRAD	1577	MED12	28	0.0177552	28	2.18309	-4.15174	-7.40041	-0.903077	0.009
PRAD	1577	PIK3CA	26	0.016487	27	4.58958	-0.59751	-3.90569	2.71067	0.384
PRAD	1577	PTEN	47	0.0298034	53	20.7828	-1.62546	-3.98845	0.737523	0.108
PRAD	1577	SPOP	135	0.0856056	135	57.0311	-0.960473	-2.44457	0.523623	0.102
PRAD	1577	TP53	202	0.128091	205	114.66	-0.164809	-1.37159	1.04197	0.416
PRAD	1577	ZMYM3	26	0.016487	28	3.46272	-1.08031	-4.32898	2.16835	0.282
SARC	531	ATRX	8	0.0150659	8	2.60116	-1.63877	-20.3827	17.1052	0.431
SARC	531	RB1	4	0.00753296	4	4.36268	-6.13252	-32.6231	20.358	0.302
SARC	531	TP53	47	0.0885122	47	136.042	6.4228	-1.35954	14.2051	0.936
SKCM	828	ARID2	103	0.124396	127	1.99414	2.82887	-0.16499	5.82274	0.949
SKCM	828	BRAF	447	0.539855	501	13.4564	-7.51843	-9.0277	-6.00916	0
SKCM	828	BRD7	21	0.0253623	22	0.70044	-4.98931	-12.1799	2.20133	0.085
SKCM	828	CDK4	11	0.013285	11	0.719573	-11.1711	-21.3398	-1.00241	0.014
SKCM	828	CDKN2A	73	0.0881643	76	12.733	-1.02639	-4.89586	2.84308	0.33
SKCM	828	COL5A1	148	0.178744	188	2.70342	2.1427	-0.318486	4.60389	0.958
SKCM	828	CTNNB1	47	0.0567633	49	1.32237	-0.824188	-5.64279	3.99441	0.377
SKCM	828	DACH1	52	0.0628019	53	2.48088	-1.17113	-5.80439	3.46213	0.309
SKCM	828	DDX3X	40	0.0483092	40	1.33195	-1.02113	-6.35417	4.31192	0.349
SKCM	828	GNA11	14	0.0169082	16	1.16004	-0.983627	-9.41523	7.44797	0.422
SKCM	828	HRAS	10	0.0120773	11	1.25598	13.738	3.56924	23.9067	0.995
SKCM	828	IDH1	29	0.0350242	29	1.67717	1.3806	-4.88252	7.64371	0.69
SKCM	828	KIT	34	0.0410628	36	0.977018	3.3011	-2.32035	8.92255	0.867
SKCM	828	KRAS	13	0.0157005	15	1.78872	3.62887	-5.07922	12.337	0.782
SKCM	828	MAP2K1	52	0.0628019	54	5.65576	-4.87483	-9.46501	-0.284655	0.016
SKCM	828	MECOM	141	0.17029	173	3.95081	-0.0959821	-2.66152	2.46956	0.459
SKCM	828	NF1	116	0.140097	156	6.70085	7.29041	4.58885	9.99197	1
SKCM	828	NRAS	195	0.235507	201	21.1424	1.07763	-1.30274	3.458	0.8
SKCM	828	PPP6C	52	0.0628019	55	3.8343	-4.0984	-8.64667	0.449871	0.036
SKCM	828	PTEN	79	0.0954106	82	4.03635	-9.53698	-13.2623	-5.81169	0
SKCM	828	RAC1	61	0.0736715	61	6.00344	3.97641	-0.34247	8.2953	0.976
SKCM	828	RB1	31	0.0374396	36	0.963281	-3.36557	-8.98702	2.25588	0.153
SKCM	828	TP53	91	0.109903	103	7.50955	-3.59831	-6.92246	-0.274167	0.024
STAD	787	APC	46	0.0584498	49	1.64864	0.0947673	-2.82819	3.01773	0.538
STAD	787	ARID1A	77	0.0978399	84	3.65107	-2.36272	-4.59661	-0.128823	0.066
STAD	787	ARID2	25	0.0317662	27	1.92151	4.67829	0.742221	8.61436	0.97
STAD	787	BCOR	19	0.0241423	20	1.21015	0.246808	-4.3259	4.81951	0.562
STAD	787	CASP8	11	0.0139771	12	2.27116	-5.05319	-10.9557	0.849273	0.102
STAD	787	CDH1	53	0.0673443	62	6.29333	-11.3032	-13.9023	-8.70405	0
STAD	787	CDKN2A	9	0.0114358	9	7.18128	0.863475	-5.95173	7.67868	0.582
STAD	787	CNBD1	22	0.0279543	22	6.83921	3.96954	-0.39053	8.3296	0.934
STAD	787	CTNNB1	21	0.0266836	23	2.88687	-4.75971	-9.02402	-0.495406	0.043
STAD	787	DMD	63	0.0800508	72	7.62129	-0.233747	-2.64609	2.1786	0.459
STAD	787	ERBB2	29	0.0368488	31	2.19549	-1.31932	-4.99295	2.35431	0.259
STAD	787	ERBB4	50	0.0635324	53	3.962	-1.12395	-3.93465	1.68676	0.259
STAD	787	FBXW7	22	0.0279543	22	3.31828	1.1059	-3.25417	5.46596	0.675
STAD	787	KRAS	41	0.0520966	41	18.8358	-1.16905	-4.364	2.02591	0.259
STAD	787	MUC6	34	0.043202	36	1.459	-0.469859	-3.87916	2.93944	0.414
STAD	787	PIK3CA	77	0.0978399	87	7.63325	-2.3779	-4.57307	-0.182744	0.039
STAD	787	PTEN	20	0.025413	21	4.94319	-2.80319	-7.26578	1.6594	0.178
STAD	787	RASA1	19	0.0241423	20	1.65703	0.996808	-3.5759	5.56951	0.623
STAD	787	RHOA	25	0.0317662	26	24.8081	-1.84165	-5.85263	2.16932	0.231
STAD	787	RNF43	24	0.0304956	25	3.27213	4.15681	0.0664768	8.24714	0.963
STAD	787	SMAD2	9	0.0114358	9	2.04083	-4.69208	-11.5073	2.12312	0.126
STAD	787	SMAD4	42	0.0533672	42	8.35983	0.792046	-2.36471	3.9488	0.641
STAD	787	TP53	292	0.371029	299	92.2929	-0.819914	-2.00864	0.368815	0.17
THCA	889	AKT1	5	0.0056243	5	6.64061	8.73481	-5.29555	22.7652	0.883
THCA	889	BRAF	505	0.568054	505	352.59	-3.38004	-4.87045	-1.88964	0
THCA	889	DNMT3A	10	0.0112486	10	7.71529	6.83481	-3.09308	16.7627	0.914
THCA	889	EIF1AX	3	0.00337458	4	14.6857	20.4348	4.75058	36.119	0.981
THCA	889	HRAS	29	0.0326209	29	81.2542	-3.34106	-9.18635	2.50424	0.135
THCA	889	KRAS	4	0.00449944	4	14.0835	5.43481	-10.2494	21.119	0.752
THCA	889	NRAS	73	0.0821147	73	204.536	-2.13369	-5.84032	1.57295	0.11
THCA	889	NUP93	5	0.0056243	5	4.58268	-1.86519	-15.8956	12.1652	0.439
THCA	889	PPM1D	2	0.00224972	2	1.75695	5.93481	-16.2398	28.1095	0.713
UCEC	444	ACVR1	18	0.0405405	19	4.79114	4.91811	0.512407	9.32382	0.977
UCEC	444	AKT1	13	0.0292793	14	3.87048	-4.73602	-9.868	0.395956	0.071
UCEC	444	ARHGAP35	37	0.0833333	39	3.25797	1.62661	-1.44972	4.70295	0.804
UCEC	444	ARID1A	107	0.240991	124	7.19845	-1.82934	-3.55753	-0.101149	0.047
UCEC	444	ARID5B	29	0.0653153	29	3.2294	-2.00203	-5.56884	1.56478	0.131
UCEC	444	ATF7IP	12	0.027027	12	1.19011	-0.0336417	-5.57659	5.50931	0.498
UCEC	444	ATM	22	0.0495495	25	29.8613	-0.330308	-4.17157	3.51096	0.421
UCEC	444	ATR	14	0.0315315	14	0.703856	0.835406	-4.29657	5.96738	0.588
UCEC	444	BCOR	39	0.0878378	39	3.10824	0.780461	-2.29587	3.8568	0.695
UCEC	444	CCND1	21	0.0472973	23	9.04119	-3.84161	-7.84625	0.163024	0.039
UCEC	444	CHD3	23	0.0518018	23	1.69451	1.20187	-2.80277	5.2065	0.747
UCEC	444	CHD4	59	0.132883	66	4.13603	0.307267	-2.05881	2.67334	0.599
UCEC	444	CTCF	62	0.13964	72	12.1805	-5.57531	-7.84092	-3.30969	0
UCEC	444	CTNNB1	95	0.213964	101	15.4745	-5.01466	-6.92867	-3.10066	0
UCEC	444	CTNND1	14	0.0315315	15	2.88189	3.28303	-1.67504	8.24109	0.883
UCEC	444	DICER1	18	0.0405405	21	1.45218	5.16874	0.977909	9.35957	0.978
UCEC	444	EP300	22	0.0495495	23	1.2527	-0.102482	-4.10712	3.90215	0.493
UCEC	444	ERBB2	13	0.0292793	13	1.42361	5.08815	-0.237446	10.4138	0.964
UCEC	444	ERBB3	16	0.036036	19	1.90302	-2.18715	-6.59286	2.21856	0.214
UCEC	444	FAT1	37	0.0833333	45	1.57204	0.994136	-1.87012	3.85839	0.72
UCEC	444	FBXW7	54	0.121622	55	10.1904	2.71333	0.121993	5.30466	0.967
UCEC	444	FGFR2	46	0.103604	49	6.93607	1.30479	-1.44028	4.04987	0.78
UCEC	444	FOXA2	22	0.0495495	24	6.01842	2.71636	-1.20404	6.63676	0.884
UCEC	444	INPPL1	16	0.036036	17	1.84839	-3.27384	-7.93131	1.38364	0.074
UCEC	444	KANSL1	14	0.0315315	16	1.68327	-3.88781	-8.68853	0.912911	0.078
UCEC	444	KMT2B	51	0.114865	60	2.95603	-0.500308	-2.98157	1.98095	0.361
UCEC	444	KMT2C	40	0.0900901	44	1.25547	0.186055	-2.71051	3.08262	0.574
UCEC	444	KRAS	81	0.182432	82	51.7139	-1.7308	-3.8542	0.392605	0.062
UCEC	444	MAP3K1	18	0.0405405	19	1.61499	0.602323	-3.80338	5.00803	0.58
UCEC	444	MAX	5	0.0112613	5	7.00941	-2.25031	-10.8362	6.33559	0.287
UCEC	444	MSH6	6	0.0135135	6	0.762634	-0.783642	-8.62161	7.05433	0.404
UCEC	444	MYCN	6	0.0135135	6	1.7516	-1.95031	-9.78828	5.88766	0.345
UCEC	444	NFE2L2	23	0.0518018	25	20.4852	-4.49031	-8.33157	-0.649042	0.021
UCEC	444	NRAS	11	0.0247748	11	6.73641	1.09515	-4.69416	6.88445	0.643
UCEC	444	PBRM1	16	0.036036	16	1.16138	-0.450308	-5.25103	4.35041	0.403
UCEC	444	PDS5B	15	0.0337838	16	1.52677	-1.57531	-6.37603	3.22541	0.277
UCEC	444	PIK3CA	173	0.38964	207	24.4104	-1.12664	-2.46642	0.213146	0.092
UCEC	444	PIK3R1	90	0.202703	117	32.5797	0.447128	-1.33176	2.22602	0.651
UCEC	444	PIK3R2	10	0.0225225	10	2.07494	2.24969	-3.82206	8.32145	0.752
UCEC	444	PPP2R1A	46	0.103604	49	14.4384	2.3252	-0.419877	5.07028	0.913
UCEC	444	PTEN	229	0.515766	340	98.4995	-2.4209	-3.46905	-1.37275	0.001
UCEC	444	RB1	11	0.0247748	11	1.50299	-7.08667	-12.876	-1.29737	0.015
UCEC	444	RRAS2	3	0.00675676	3	1.70277	-4.11697	-15.2009	6.96693	0.242
UCEC	444	SCAF4	15	0.0337838	15	1.74586	-3.31697	-8.27504	1.64109	0.107
UCEC	444	SIN3A	20	0.045045	23	2.73994	-3.97205	-7.97668	0.0325896	0.057
UCEC	444	SMC1A	17	0.0382883	18	1.88584	-0.505864	-5.03221	4.02048	0.383
UCEC	444	1	17	0.0382883	19	1.67609	-1.92399	-6.3297	2.48171	0.219
UCEC	444	SOX17	23	0.0518018	23	6.72903	0.419257	-3.58538	4.42389	0.549
UCEC	444	SPOP	33	0.0743243	35	10.8599	2.40683	-0.840278	5.65395	0.898
UCEC	444	TAF1	44	0.0990991	47	3.01027	1.69863	-1.10414	4.50139	0.885
UCEC	444	TP53	147	0.331081	150	61.4328	3.16303	1.59092	4.73513	0.998
UCEC	444	U2AF1	2	0.0045045	2	0.965611	4.54969	-9.02499	18.1244	0.748
UCEC	444	ZFHX3	44	0.0990991	47	1.69634	-0.0247764	-2.82754	2.77799	0.496
UCEC	444	ZMYM2	13	0.0292793	14	1.35102	-2.16459	-7.29657	2.96738	0.223
