## Supplementary Table 2 for "Age distinguishes selection from causation in cancer genomes"

### Sheet: Sheet 1 - Table S2
Table S2
cancer_type	n_samples	Gene	TOG	SCNA_type	n_alt_no_mut	n_mut_no_alt	alt_age_bias	alt_age_bias_l	alt_age_bias_h	mut_age_bias	mut_age_bias_l	mut_age_bias_h
BLCA	132	ARID1A	tumor suppressor gene	loss	11	21	0.00219058	-0.347702	0.351547	0.0567986	-0.217354	0.322645
BLCA	132	CDKN1A	tumor suppressor gene	loss	6	8	0.186469	-0.281244	0.582597	0.0309406	-0.3684	0.420642
BLCA	132	CREBBP	tumor suppressor gene	loss	22	15	-0.00158562	-0.266593	0.263644	0.146512	-0.168984	0.434774
BLCA	132	EP300	tumor suppressor gene	loss	25	14	0.0288608	-0.227969	0.281936	0.0904159	-0.234768	0.3974
BLCA	132	FAT1	tumor suppressor gene	loss	24	11	-0.0302579	-0.28525	0.228735	-0.0898268	-0.425847	0.267968
BLCA	132	FBXW7	tumor suppressor gene	loss	21	15	0.0510204	-0.222539	0.317132	0.32381	0.0171072	0.574816
BLCA	132	KANSL1	tumor suppressor gene	loss	6	6	0.0945017	-0.365797	0.517655	0.386598	-0.0704358	0.709482
BLCA	132	KMT2C	tumor suppressor gene	loss	5	26	-0.144186	-0.584067	0.361159	-0.0863148	-0.328294	0.166296
BLCA	132	KMT2D	tumor suppressor gene	loss	10	29	-0.00759494	-0.370959	0.357786	0.0261894	-0.217118	0.266433
BLCA	132	RB1	tumor suppressor gene	loss	16	5	0.213889	-0.0909642	0.482089	0.342222	-0.16454	0.706051
BLCA	132	SPTAN1	tumor suppressor gene	loss	25	9	-0.0178462	-0.278108	0.244857	0.189744	-0.209933	0.535085
BRCA	473	KMT2C	tumor suppressor gene	loss	43	37	0.0664553	-0.116623	0.245166	0.302621	0.115435	0.469051
BRCA	473	MAP3K1	tumor suppressor gene	loss	74	38	-0.13289	-0.272787	0.012511	0.230738	0.040481	0.404848
CESC	157	ARID1A	tumor suppressor gene	loss	6	8	0.275298	-0.191216	0.640353	0.373884	-0.0229053	0.668911
CESC	157	EP300	tumor suppressor gene	loss	16	14	0.242788	-0.057345	0.502674	0.353709	0.0461394	0.600022
CESC	157	HLA-B	tumor suppressor gene	loss	18	5	-0.0025641	-0.296582	0.291898	-0.2	-0.624064	0.315074
CESC	157	KMT2C	tumor suppressor gene	loss	19	20	-0.403695	-0.613145	-0.141216	-0.0308511	-0.301102	0.243988
CESC	157	RB1	tumor suppressor gene	loss	40	6	0.183511	-0.0287964	0.379975	0.12766	-0.336819	0.542167
COADREAD	277	APC	tumor suppressor gene	loss	9	112	-0.143275	-0.497149	0.251465	-0.256109	-0.405787	-0.0930524
COADREAD	277	FBXW7	tumor suppressor gene	loss	30	47	-0.2	-0.402398	0.0210385	0.0463568	-0.138589	0.228178
COADREAD	277	PTEN	tumor suppressor gene	loss	24	23	-0.330802	-0.528335	-0.099297	-0.482324	-0.649735	-0.270291
COADREAD	277	SMAD4	tumor suppressor gene	loss	120	16	-0.175612	-0.316277	-0.0273902	-0.18578	-0.455898	0.115676
COADREAD	277	TCF7L2	tumor suppressor gene	loss	19	33	-0.152858	-0.401811	0.117135	-0.191098	-0.384968	0.0189246
COADREAD	277	TP53	tumor suppressor gene	loss	47	21	-0.179208	-0.359039	0.0134536	-0.190476	-0.430849	0.0751346
GBM	290	NF1	tumor suppressor gene	loss	17	15	-0.00901126	-0.285609	0.268972	-0.0947518	-0.377374	0.204016
GBM	290	PTEN	tumor suppressor gene	loss	197	2	0.403249	0.184593	0.583868	0.44	-0.357983	0.866543
HNSC	231	CASP8	tumor suppressor gene	loss	21	14	-0.0537634	-0.307417	0.207024	0.464977	0.184771	0.67527
HNSC	231	CDKN2A	tumor suppressor gene	loss	104	8	0.333963	0.157808	0.489518	0.401786	-0.00525101	0.694607
HNSC	231	FAT1	tumor suppressor gene	loss	43	27	0.0639046	-0.137103	0.259858	0.333022	0.103806	0.528647
HNSC	231	KMT2D	tumor suppressor gene	loss	10	26	-0.220571	-0.532172	0.143656	-0.0850549	-0.312839	0.151981
HNSC	231	NOTCH1	tumor suppressor gene	loss	20	13	0.0735577	-0.20094	0.337345	0.553254	0.28099	0.743098
HNSC	231	NSD1	tumor suppressor gene	loss	36	8	0.0206856	-0.188917	0.228486	0.208333	-0.198546	0.553959
HNSC	231	TP53	tumor suppressor gene	loss	15	38	-0.106838	-0.403641	0.210311	0.0138327	-0.207914	0.234227
LUSC	187	ARHGAP35	tumor suppressor gene	loss	32	7	-0.158921	-0.368579	0.0661223	-0.260073	-0.609589	0.174101
LUSC	187	CDKN2A	tumor suppressor gene	loss	130	3	-0.0592949	-0.301876	0.190498	0.402778	-0.271708	0.811917
LUSC	187	FAT1	tumor suppressor gene	loss	92	4	-0.0507787	-0.229001	0.130737	0.287313	-0.282953	0.7075
LUSC	187	KMT2D	tumor suppressor gene	loss	13	22	-0.0594406	-0.370998	0.264145	-0.0130854	-0.267822	0.243361
LUSC	187	NF1	tumor suppressor gene	loss	42	11	0.0252101	-0.180953	0.229251	-0.107843	-0.43736	0.247205
LUSC	187	RASA1	tumor suppressor gene	loss	129	3	-0.0797882	-0.276074	0.122887	0.0243902	-0.578399	0.609952
LUSC	187	TP53	tumor suppressor gene	loss	54	11	0.047619	-0.286002	0.370944	-0.00649351	-0.439371	0.428832
OV	169	TP53	tumor suppressor gene	loss	28	1	0.279762	-0.225148	0.666222	0	-0.863423	0.863423
PAAD	86	SMAD4	tumor suppressor gene	loss	52	1	0.170673	-0.15232	0.460727	0.375	-0.667377	0.92083
PAAD	86	TP53	tumor suppressor gene	loss	22	2	-0.010101	-0.357669	0.339925	-0.138889	-0.763292	0.619671
SKCM	223	ARID2	tumor suppressor gene	loss	19	35	-0.0343997	-0.300859	0.237041	0.217367	0.00830268	0.408224
SKCM	223	NF1	tumor suppressor gene	loss	17	20	0.0820625	-0.204139	0.355341	0.395062	0.147763	0.595867
STAD	203	APC	tumor suppressor gene	loss	41	19	0.0930925	-0.109286	0.288061	0.283246	0.0124903	0.515304
STAD	203	ARID1A	tumor suppressor gene	loss	31	34	-0.197615	-0.404643	0.0286832	-0.122343	-0.3308	0.0974977
STAD	203	FBXW7	tumor suppressor gene	loss	40	21	0.0228346	-0.180931	0.22472	0.191976	-0.0729485	0.431594
STAD	203	RASA1	tumor suppressor gene	loss	38	11	0.0751622	-0.130581	0.274699	0.0454545	-0.299932	0.380305
STAD	203	TP53	tumor suppressor gene	loss	27	16	-0.00837359	-0.246062	0.230264	0.266848	-0.0296102	0.520155
BLCA	132	CUL1	oncogene	gain	13	7	-0.350827	-0.604452	-0.0326282	-0.0921228	-0.48979	0.337275
BLCA	132	ERBB2	oncogene	gain	11	14	0.220356	-0.137842	0.52758	0.376553	0.0697702	0.618264
BLCA	132	FGFR3	oncogene	gain	5	10	0.37619	-0.12751	0.725631	-0.278571	-0.582792	0.094136
BLCA	132	PIK3CA	oncogene	gain	21	20	-0.0864198	-0.34969	0.1895	0.159877	-0.12207	0.417947
BRCA	473	FOXA1	oncogene	gain	35	20	-0.302076	-0.472151	-0.11032	0.370203	0.127325	0.571197
BRCA	473	PIK3CA	oncogene	gain	49	112	-0.0999536	-0.269745	0.0758654	-0.0191423	-0.145872	0.108205
CESC	157	KRAS	oncogene	gain	15	9	0.11131	-0.197928	0.400396	0.147817	-0.239992	0.494941
CESC	157	NFE2L2	oncogene	gain	14	7	-0.269321	-0.534635	0.0443217	0.058548	-0.36521	0.462207
CESC	157	PIK3CA	oncogene	gain	74	14	0.0750356	-0.150511	0.293157	0.50188	0.192228	0.720643
COADREAD	277	BRAF	oncogene	gain	80	36	0.194569	0.0391141	0.340828	0.285057	0.0817014	0.465627
COADREAD	277	GNAS	oncogene	gain	150	14	-0.100818	-0.240238	0.0426779	-0.40027	-0.633409	-0.10051
COADREAD	277	KRAS	oncogene	gain	18	69	0.488728	0.244826	0.674457	0.0137576	-0.152293	0.179053
COADREAD	277	PIK3CA	oncogene	gain	14	72	-0.153469	-0.43805	0.15907	-0.106429	-0.259515	0.0518755
GBM	290	PIK3CA	oncogene	gain	29	16	0.0744253	-0.147236	0.288968	0.0955729	-0.194374	0.370161
HNSC	231	HRAS	oncogene	gain	9	9	-0.45805	-0.708743	-0.104642	0.122449	-0.260596	0.472186
HNSC	231	PIK3CA	oncogene	gain	111	13	-0.048471	-0.217416	0.123294	0.232936	-0.105709	0.523166
KIRP	204	MET	oncogene	gain	118	5	0.0704138	-0.101863	0.23859	-0.0323529	-0.508184	0.458611
LGG	342	IDH1	oncogene	gain	4	267	0.271739	-0.297882	0.698658	-0.409488	-0.528486	-0.274709
LIHC	205	CTNNB1	oncogene	gain	8	53	-0.062	-0.443282	0.33828	0.209208	0.0263329	0.378533
LIHC	205	PIK3CA	oncogene	gain	30	9	-0.0191667	-0.240115	0.20367	0.209722	-0.17413	0.538247
LUSC	187	EP300	oncogene	gain	34	9	0.0494003	-0.173419	0.267409	-0.0582524	-0.42469	0.324585
LUSC	187	KEAP1	oncogene	gain	14	7	0.411039	0.113973	0.640636	-0.157143	-0.53807	0.277086
LUSC	187	KLF5	oncogene	gain	10	3	0.103636	-0.280277	0.458968	-0.527273	-0.851895	0.0900568
LUSC	187	NFE2L2	oncogene	gain	14	17	0.0981417	-0.21831	0.395917	-0.0047824	-0.290057	0.281273
PAAD	86	KRAS	oncogene	gain	1	53	-0.7	-0.97085	0.355993	0.167925	-0.220035	0.510018
SKCM	223	BRAF	oncogene	gain	29	32	0.0559294	-0.187351	0.292745	-0.119665	-0.342688	0.116127
SKCM	223	CTNNB1	oncogene	gain	11	11	0.178075	-0.171322	0.487683	0.393048	0.0622968	0.646011
SKCM	223	DACH1	oncogene	gain	26	12	-0.0664103	-0.298232	0.172809	0.194444	-0.142591	0.491074
SKCM	223	IDH1	oncogene	gain	10	14	-0.29711	-0.588512	0.0626113	0.200661	-0.111383	0.476687
SKCM	223	NRAS	oncogene	gain	11	35	0.378274	0.0399086	0.638809	-0.040678	-0.253558	0.17596
STAD	203	CDH1	oncogene	gain	9	12	-0.0759392	-0.435459	0.304473	-0.275779	-0.554394	0.05842
STAD	203	ERBB2	oncogene	gain	28	9	-0.0153061	-0.245167	0.216184	0.0960317	-0.285909	0.451643
STAD	203	ERBB4	oncogene	gain	9	21	0.256895	-0.126873	0.573769	0.142857	-0.121061	0.387912
STAD	203	KRAS	oncogene	gain	25	17	-0.0814493	-0.317035	0.163604	0.229753	-0.0578074	0.482109
STAD	203	PIK3CA	oncogene	gain	36	36	-0.0818043	-0.291551	0.135448	0.0978593	-0.119525	0.30629
THCA	240	BRAF	oncogene	gain	10	126	0.284466	-0.083731	0.58432	0.119818	-0.0302367	0.264591
