## Supplementary Table 3 for "Age distinguishes selection from causation in cancer genomes"

### Sheet: Sheet 1 - Table S3
Table S3
acronym	cancer_type
BLCA	bladder urothelial carcinoma
BRCA	breast invasive carcinoma
CESC	cervical squamous cell carcinoma and endocervical adenocarcinoma
CHOL	cholangiocarcinoma
COADREAD	colorectal cancer
ESSC	esophageal squamous cell carcinoma
GBM	glioblastoma multiforme
HNSC	head and neck squamous cell carcinoma
KIRC	kidney renal clear cell carcinoma
KIRP	kidney renal papillary cell carcinoma
LAML	acute myeloid leukemia
LGG	lower grade glioma
LIHC	liver hepatocellular carcinoma
LUAD	lung adenocarcinoma
LUSC	lung squamous cell carcinoma
OV	ovarian serous cystadenocarcinoma
PAAD	pancreatic adenocarcinoma
PRAD	prostate adenocarcinoma
SARC	sarcoma
SKCM	skin cutaneous melanoma
STAD	stomach adenocarcinoma
THCA	thyroid carcinoma
UCEC	uterine corpus endometrial carcinoma
